# An integrated analysis of myeloid cells identifies gaps in *in vitro* models of *in vivo* biology

**DOI:** 10.1101/719237

**Authors:** Nadia Rajab, Paul W Angel, Yidi Deng, Jennifer Gu, Vanta Jameson, Mariola Kurowska-Stolarska, Simon Milling, Chris M Pacheco, Matt Rutar, Andrew L Laslett, Kim Anh Lê Cao, Jarny Choi, Christine A Wells

## Abstract

The Stemformatics myeloid atlas is an integrated transcriptome atlas of human macrophages and dendritic cells that systematically compares freshly isolated tissue-resident, cultured, and stem-cell derived myeloid cell types. We identified two broad classes of tissue-resident macrophages with lung, gut and tumour-associated macrophages most similar to monocytes. Microglia, Kupffer cells and synovial macrophages shared similar profiles with each other, and with cultured macrophages. Pluripotent stem cell-derived macrophages were not reminiscent of fetal-derived cells. Instead, they were characterized by atypical expression of collagen and a highly efferocytotic phenotype. Likewise, Flt3L-derived cord blood dendritic cells were distinct from conventional dendritic cell subsets isolated from primary tissues and lacked expression of key pattern recognition receptors. Myeloid subsets were reproducible across different experimental series, showing the resource is a robust reference for new data. External users can annotate and benchmark their own samples, including annotation of myeloid single cell data at www.stemformatics.org/atlas/myeloid/.
