## Supplementary material for "An integrated analysis of myeloid cells identifies gaps in *in vitro* models of *in vivo* biology": Table S1

### Sheet: Sheet1
	Public datasets used to construct the iMAC atlas.
Dataset Summary	Accession ID	Platform	S4M Dataset ID	Samples	Tier 1	Tier 2	Cell Types	Tissue/Organism Part included
Balan et al. (2014), Human XCR1+ DC (dendritic cells) derived in vitro from CD34+ progenitors closely resemble blood DC, including their adjuvant responsiveness, contrary to monocyte-derived DC	GSE57671	microarray (Affymetrix HuGene-1_0-ST V1 (GPL 6244 and A-AFFY-141))	7003	3	in vitro	hematopoietic progenitor cell	CD141+ dendritic cell	cord blood
Lindstedt et al. (2005), Gene Family Clustering Identifies Functionally Associated Subsets of Human In Vivo Blood and Tonsillar Dendritic Cells	E-TABM-34	microarray (Affymetrix HG-U133_Plus_2 (GPL570 and A-AFFY-44))	7002	3	in vivo	myeloid	CD141+ dendritic cell	blood
Haniffa et al. (2012), Human tissues contain CD141hi cross-presenting dendritic cells with functional homology to mouse CD103+ nonlymphoid dendritic cells	GSE35457	microarray (Illumina HumanHT-12 V4)	6638	5	in vivo	myeloid	CD141+ dendritic cell	blood
Banchereau et al. (2014), Transcriptional specialization of human dendritic cell subsets in response to microbial vaccines	GSE56744	microarray (Illumina HumanHT-12 V4)	6741	13	in vivo	myeloid	CD141+ dendritic cell	blood
Minoda et al. (2017), Human CD141+ Dendritic Cell and CD1c+ Dendritic Cell Undergo Concordant Early Genetic Programming after Activation in Humanized Mice In Vivo	GSE99666	microarray (Illumina HumanHT-12 V4)	6612	9	in vivo	myeloid	CD141+ dendritic cell	bone marrow
Balan et al. (2014), Human XCR1+ DC (dendritic cells) derived in vitro from CD34+ progenitors closely resemble blood DC, including their adjuvant responsiveness, contrary to monocyte-derived DC	GSE57671	microarray (Affymetrix HuGene-1_0-ST V1 (GPL 6244 and A-AFFY-141))	7003	8	ex vivo	myeloid	CD1c+ dendritic cell	blood
Lindstedt et al. (2005), Gene Family Clustering Identifies Functionally Associated Subsets of Human In Vivo Blood and Tonsillar Dendritic Cells	E-TABM-34	microarray (Affymetrix HG-U133_Plus_2 (GPL570 and A-AFFY-44))	7002	3	in vivo	myeloid	CD1c+ dendritic cell	blood
Segura et al. (2013), Human Inflammatory Dendritic Cells Induce Th17 Cell Differentiation	GSE40484	microarray (Affymetrix HuGene-1_1-ST (GPL11532))	6463	4	in vivo	myeloid	CD1c+ dendritic cell	blood
Haniffa et al. (2012), Human tissues contain CD141hi cross-presenting dendritic cells with functional homology to mouse CD103+ nonlymphoid dendritic cells	GSE35457	microarray (Illumina HumanHT-12 V4)	6638	6	in vivo	myeloid	CD1c+ dendritic cell	blood
Banchereau et al. (2014), Transcriptional specialization of human dendritic cell subsets in response to microbial vaccines	GSE56744	microarray (Illumina HumanHT-12 V4)	6741	75	in vivo	myeloid	CD1c+ dendritic cell	blood
Minoda et al. (2017), Human CD141+ Dendritic Cell and CD1c+ Dendritic Cell Undergo Concordant Early Genetic Programming after Activation in Humanized Mice In Vivo	GSE99666	microarray (Illumina HumanHT-12 V4)	6612	10	in vivo	myeloid	CD1c+ dendritic cell	bone marrow
Casero et al. (2015), Long non-coding RNA profiling of human lymphoid progenitors reveals transcriptional divergence of B cell and T cell lineages	GSE69239	RNA-seq (Illumina HiSeq 2000)	7284	2	in vivo	hematopoietic progenitor cell	common lymphoid progenitor	bone marrow
Doulatov et al. (2013), Re-specification of myeloid precursors from human pluripotent cells into engraftable multi-lineage progenitors	GSE49938	microarray (Affymetrix HG-U133_Plus_2)	6339	7	in vitro	pluripotent stem cell	common myeloid progenitor
Cramer-Morales et al. (2013), Personalized synthetic lethality induced by targeting RAD52 in leukemias identified by gene mutation and expression profile	GSE47927	microarray (Affymetrix HuGene-1_0-ST V1)	6326	3	in vivo	hematopoietic progenitor cell	common myeloid progenitor	blood
Rapin et al. (2014), Comparing cancer vs normal gene expression profiles identifies new disease entities and common transcriptional programs in AML patients: Normal myelopoiesis	GSE42519	microarray (Affymetrix HG-U133_Plus_2)	6358	3	in vivo	hematopoietic progenitor cell	common myeloid progenitor	bone marrow
Balan et al. (2014), Human XCR1+ DC (dendritic cells) derived in vitro from CD34+ progenitors closely resemble blood DC, including their adjuvant responsiveness, contrary to monocyte-derived DC	GSE57671	microarray (Affymetrix HuGene-1_0-ST V1 (GPL 6244 and A-AFFY-141))	7003	8	ex vivo	myeloid	dendritic cell	blood
Balan et al. (2014), Human XCR1+ DC (dendritic cells) derived in vitro from CD34+ progenitors closely resemble blood DC, including their adjuvant responsiveness, contrary to monocyte-derived DC	GSE57671	microarray (Affymetrix HuGene-1_0-ST V1 (GPL 6244 and A-AFFY-141))	7003	13	in vitro	myeloid	dendritic cell	blood
Balan et al. (2014), Human XCR1+ DC (dendritic cells) derived in vitro from CD34+ progenitors closely resemble blood DC, including their adjuvant responsiveness, contrary to monocyte-derived DC	GSE57671	microarray (Affymetrix HuGene-1_0-ST V1 (GPL 6244 and A-AFFY-141))	7003	41	in vitro	hematopoietic progenitor cell	dendritic cell	cord blood
Abud et al. (2017), iPSC-Derived Human Microglia-like Cells to Study Neurological Diseases	GSE89189	RNA-seq (Illumina HiSeq 2500 (GPL16791))	7268	3	in vivo	myeloid	dendritic cell	blood
Segura et al. (2013), Human Inflammatory Dendritic Cells Induce Th17 Cell Differentiation	GSE40484	microarray (Affymetrix HuGene-1_1-ST (GPL11532))	6463	4	in vivo	myeloid	dendritic cell	ovarian tumour
Park et al. (2014), Vascular progenitors from cord blood-derived induced pluripotent stem cells possess augmented capacity for regenerating ischemic retinal vasculature.	GSE44926	microarray (Illumina HumanHT-12 V4)	6363	4	in vitro	pluripotent stem cell	endothelial progenitor
An et al. (2014), Global transcriptome analyses of human and murine terminal erythroid differentiation	GSE53983	RNA-seq (Illumina HiSeq 2500)	6601	15	in vitro	hematopoietic progenitor cell	erythroblast	cord blood
Watkins et al. (2009), A HaemAtlas: characterizing gene expression in differentiated human blood cells	E-TABM-633	microarray (Illumina HumanWG-6 V2)	1000	4	in vivo	myeloid	erythroblast	bone marrow
Delorme et al. (2010), The human nose harbours a niche of olfactory ecto-mesenchymal stem cells displaying neurogenic and osteogenic properties	GSE24599	microarray (Affymetrix HG-U133_Plus_2 (GPL570 and A-AFFY-44))	6037	3	ex vivo	myeloid	erythrocyte	bone marrow
Delorme et al. (2010), The human nose harbours a niche of olfactory ecto-mesenchymal stem cells displaying neurogenic and osteogenic properties	GSE24598	microarray (Affymetrix HG-U133_Plus_2 (GPL570 and A-AFFY-44))	6037	3	ex vivo	myeloid	granulocyte	bone marrow
Watkins et al. (2009), A HaemAtlas: characterizing gene expression in differentiated human blood cells	E-TABM-633	microarray (Illumina HumanWG-6 V2)	1000	7	in vivo	myeloid	granulocyte	blood
Cramer-Morales et al. (2013), Personalized synthetic lethality induced by targeting RAD52 in leukemias identified by gene mutation and expression profile	GSE47927	microarray (Affymetrix HuGene-1_0-ST V1)	6326	3	in vivo	hematopoietic progenitor cell	granulocyte monocyte progenitor	blood
Rapin et al. (2014), Comparing cancer vs normal gene expression profiles identifies new disease entities and common transcriptional programs in AML patients: Normal myelopoiesis	GSE42519	microarray (Affymetrix HG-U133_Plus_2)	6358	5	in vivo	hematopoietic progenitor cell	granulocyte monocyte progenitor	bone marrow
Yung et al. (2011), Large-scale transcriptional profiling and functional assays reveal important roles for Rho-GTPase signalling and SCL during haematopoietic differentiation of human embryonic stem cells	GSE29115	microarray (Affymetrix HG-U133_Plus_2 (GPL570 and A-AFFY-44))	6886	6	in vitro	pluripotent stem cell	hemangioblast
Scott et al. (2016), Epigenetic reprogramming sensitizes CML stem cells to combined EZH2 and Tyrosine Kinase inhibition: Transcriptional profiling of CML and normal, stem and progenitor haematopoietic cells	E-MTAB-2581	microarray (Affymetrix HuGene-1_0-ST V1 (GPL 6244 and A-AFFY-141))	6610	12	ex vivo	hematopoietic progenitor cell	hematopoietic multipotent progenitor	blood
Karlsson et al. (2013), Identification of the chemokine CCL28 as a growth and survival factor for human hematopoietic stem- and progenitor cells	GSE45136	microarray (Affymetrix HG-U133_Plus_2 (GPL570 and A-AFFY-44))	6366	9	ex vivo	hematopoietic progenitor cell	hematopoietic multipotent progenitor	cord blood
Weidner et al. (2013), Hematopoietic Stem and Progenitor Cells Acquire Distinct DNA-Hypermethylation During in vitro Culture	GSE40669	microarray (Affymetrix HuGene-1_0-ST V1 (GPL 6244 and A-AFFY-141))	6252	3	ex vivo	hematopoietic progenitor cell	hematopoietic multipotent progenitor	cord blood
Park et al. (2014), Vascular progenitors from cord blood-derived induced pluripotent stem cells possess augmented capacity for regenerating ischemic retinal vasculature.	GSE44926	microarray (Illumina HumanHT-12 V4)	6363	3	ex vivo	hematopoietic progenitor cell	hematopoietic multipotent progenitor	cord blood
Agerstam et al. (2010), Modeling the human 8p11-myeloproliferative syndrome in immunodeficient mice	GSE15811	microarray (Affymetrix HG-U133_Plus_2 (GPL570 and A-AFFY-44))	7021	3	in vitro	hematopoietic progenitor cell	hematopoietic multipotent progenitor	cord blood
Doulatov et al. (2013), Re-specification of myeloid precursors from human pluripotent cells into engraftable multi-lineage progenitors	GSE49938	microarray (Affymetrix HG-U133_Plus_2)	6339	7	in vitro	pluripotent stem cell	hematopoietic multipotent progenitor
Chou et al. (2012), Trisomy 21-associated defects in human primitive hematopoiesis revealed through induced pluripotent stem cells	GSE35561	microarray (Affymetrix HuGene-1_0-ST V1 (GPL 6244 and A-AFFY-141))	6509	6	in vitro	pluripotent stem cell	hematopoietic multipotent progenitor
Reid et al. (2018), CXCL12/CXCR4 Signaling Enhances Human PSC-Derived Hematopoietic Progenitor Function and Overcomes Early In Vivo Transplantation Failure	GSE106721	microarray (Affymetrix HuGene-2_0-ST V1)	7323	5	in vitro	pluripotent stem cell	hematopoietic multipotent progenitor
Abud et al. (2017), iPSC-Derived Human Microglia-like Cells to Study Neurological Diseases	GSE89189	RNA-seq (Illumina HiSeq 2500 (GPL16791))	7268	3	in vitro	pluripotent stem cell	hematopoietic multipotent progenitor
Cramer-Morales et al. (2013), Personalized synthetic lethality induced by targeting RAD52 in leukemias identified by gene mutation and expression profile	GSE47927	microarray (Affymetrix HuGene-1_0-ST V1)	6326	6	in vivo	hematopoietic progenitor cell	hematopoietic multipotent progenitor	blood
Pang et al. (2011), Human bone marrow hematopoietic stem cells are increased in frequency and myeloid-biased with age.	GSE32719	microarray (Affymetrix HG-U133_Plus_2 (GPL570 and A-AFFY-44))	6661	27	in vivo	hematopoietic progenitor cell	hematopoietic multipotent progenitor	bone marrow
Rapin et al. (2014), Comparing cancer vs normal gene expression profiles identifies new disease entities and common transcriptional programs in AML patients: Normal myelopoiesis	GSE42519	microarray (Affymetrix HG-U133_Plus_2)	6358	4	in vivo	hematopoietic progenitor cell	hematopoietic multipotent progenitor	bone marrow
Reid et al. (2018), CXCL12/CXCR4 Signaling Enhances Human PSC-Derived Hematopoietic Progenitor Function and Overcomes Early In Vivo Transplantation Failure	GSE106721	microarray (Affymetrix HuGene-2_0-ST V1)	7323	1	in vivo	hematopoietic progenitor cell	hematopoietic multipotent progenitor	bone marrow
Casero et al. (2015), Long non-coding RNA profiling of human lymphoid progenitors reveals transcriptional divergence of B cell and T cell lineages	GSE69239	RNA-seq (Illumina HiSeq 2000)	7284	2	in vivo	hematopoietic progenitor cell	hematopoietic multipotent progenitor	bone marrow
Xiao et al. (2015), Identification of the Common Origins of Osteoclasts, Macrophages, and Dendritic Cells in Human Hematopoiesis	GSE65996	RNA-seq (Illumina HiSeq 2000)	7319	6	in vivo	hematopoietic progenitor cell	hematopoietic multipotent progenitor	bone marrow
Doulatov et al. (2013), Re-specification of myeloid precursors from human pluripotent cells into engraftable multi-lineage progenitors	GSE49938	microarray (Affymetrix HG-U133_Plus_2)	6339	6	in vivo	hematopoietic progenitor cell	hematopoietic multipotent progenitor	cord blood
Weidner et al. (2013), Hematopoietic Stem and Progenitor Cells Acquire Distinct DNA-Hypermethylation During in vitro Culture	GSE40669	microarray (Affymetrix HuGene-1_0-ST V1 (GPL 6244 and A-AFFY-141))	6252	6	in vivo	hematopoietic progenitor cell	hematopoietic multipotent progenitor	cord blood
Reid et al. (2018), CXCL12/CXCR4 Signaling Enhances Human PSC-Derived Hematopoietic Progenitor Function and Overcomes Early In Vivo Transplantation Failure	GSE106721	microarray (Affymetrix HuGene-2_0-ST V1)	7323	2	in vivo	hematopoietic progenitor cell	hematopoietic multipotent progenitor	cord blood
Notta et al. (2016), Distinct routes of lineage development reshape the human blood hierarchy across ontogeny	GSE76234	RNA-seq (Illumina HiSeq 2000)	7283	2	in vivo	hematopoietic progenitor cell	hematopoietic multipotent progenitor	cord blood
Doulatov et al. (2013), Re-specification of myeloid precursors from human pluripotent cells into engraftable multi-lineage progenitors	GSE49938	microarray (Affymetrix HG-U133_Plus_2)	6339	8	in vivo	hematopoietic progenitor cell	hematopoietic multipotent progenitor	fetal liver
Reid et al. (2018), CXCL12/CXCR4 Signaling Enhances Human PSC-Derived Hematopoietic Progenitor Function and Overcomes Early In Vivo Transplantation Failure	GSE106721	microarray (Affymetrix HuGene-2_0-ST V1)	7323	2	in vitro	pluripotent stem cell	hemogenic endothelium
Tasnim et al. (2018), Generation of mature kupffer cells from human induced pluripotent stem cells	GSE99734	microarray (Affymetrix HuGene-2_0-ST V1)	7371	3	ex vivo	myeloid	kupffer cell	liver
Douvaras et al. (2017), Directed Differentiation of Human Pluripotent Stem Cells to Microglia	GSE97744	RNA-seq (Illumina HiSeq 2500 (GPL16791))	7193	2	ex vivo	myeloid	kupffer cell	liver
Tasnim et al. (2018), Generation of mature kupffer cells from human induced pluripotent stem cells	GSE99734	microarray (Affymetrix HuGene-2_0-ST V1)	7371	3	in vitro	pluripotent stem cell	kupffer cell
Healy et al. (2016), MerTK Is a Functional Regulator of Myelin Phagocytosis by Human Myeloid Cells	GSE76737	microarray (Affymetrix HuGene-2_0-ST V1)	7288	15	in vitro	myeloid	macrophage	blood
Douvaras et al. (2017), Directed Differentiation of Human Pluripotent Stem Cells to Microglia	GSE97744	RNA-seq (Illumina HiSeq 2500 (GPL16791))	7193	8	in vitro	myeloid	macrophage	blood
Karlsson et al. (2008), Homogeneous monocytes and macrophages from human embryonic stem cells following coculture-free differentiation in M-CSF and IL-3	GSE15791	microarray (Affymetrix HuGene-1_0-ST V1)	6003	3	in vitro	pluripotent stem cell	macrophage
Tasnim et al. (2018), Generation of mature kupffer cells from human induced pluripotent stem cells	GSE99734	microarray (Affymetrix HuGene-2_0-ST V1)	7371	3	in vitro	pluripotent stem cell	macrophage
Honda-Ozaki et al. (2018), Pluripotent Stem Cell Model of Nakajo-Nishimura Syndrome Untangles Proinflammatory Pathways Mediated by Oxidative Stress	GSE111908	RNA-seq (Illumina HiSeq 1500)	7320	8	in vitro	pluripotent stem cell	macrophage
Zhang et al. (2015), Functional Analysis and Transcriptomic Profiling of iPSC-Derived Macrophages and Their Application in Modeling Mendelian Disease	GSE55536	RNA-seq (Illumina HiSeq 2000)	7264	8	in vitro	pluripotent stem cell	macrophage
Brownjohn et al. (2018), Functional Studies of Missense TREM2 Mutations in Human Stem Cell-Derived Microglia	GSE110952	RNA-seq (Illumina HiSeq 2500)	7321	5	in vitro	pluripotent stem cell	macrophage
Christine Wells, Mariola Kurowska-Stolarska and Simon Milling (2016)		RNA-seq (Illumina NextSeq 500 hg19)	7079	15	in vivo	myeloid	macrophage	gut
Reynier et al. (2012), Gene Expression Profiles in Alveolar Macrophages Induced by Lipopolysaccharide in Humans	GSE40885	microarray (Affymetrix HG-U133_Plus_2)	6237	14	in vivo	myeloid	macrophage	lung
Segura et al. (2013), Human Inflammatory Dendritic Cells Induce Th17 Cell Differentiation	GSE40484	microarray (Affymetrix HuGene-1_1-ST (GPL11532))	6463	4	in vivo	myeloid	macrophage	ovarian tumour
Christine Wells, Mariola Kurowska-Stolarska and Simon Milling (2016)		RNA-seq (Illumina NextSeq 500 hg19)	7079	18	in vivo	myeloid	macrophage	synovial
Rapin et al. (2014), Comparing cancer vs normal gene expression profiles identifies new disease entities and common transcriptional programs in AML patients: Normal myelopoiesis	GSE42519	microarray (Affymetrix HG-U133_Plus_2)	6358	3	in vivo	hematopoietic progenitor cell	metamyelocyte	bone marrow
Healy et al. (2016), MerTK Is a Functional Regulator of Myelin Phagocytosis by Human Myeloid Cells	GSE76737	microarray (Affymetrix HuGene-2_0-ST V1)	7288	15	ex vivo	myeloid	microglia	brain
Muffat et al. (2016), Efficient derivation of microglia-like cells from human pluripotent stem cells	GSE85839	RNA-seq (Illumina HiSeq 2500 (GPL16791))	7062	2	ex vivo	myeloid	microglia	brain
Douvaras et al. (2017), Directed Differentiation of Human Pluripotent Stem Cells to Microglia	GSE97744	RNA-seq (Illumina HiSeq 2500 (GPL16791))	7193	4	ex vivo	myeloid	microglia	brain
Pandya et al. (2017), Differentiation of human and murine induced pluripotent stem cells to microglia-like cells	GSE78115	microarray (Affymetrix HuGene-2_0-ST V1)	7277	6	in vitro	pluripotent stem cell	microglia
Muffat et al. (2016), Efficient derivation of microglia-like cells from human pluripotent stem cells	GSE85839	RNA-seq (Illumina HiSeq 2500 (GPL16791))	7062	9	in vitro	pluripotent stem cell	microglia
Douvaras et al. (2017), Directed Differentiation of Human Pluripotent Stem Cells to Microglia	GSE97744	RNA-seq (Illumina HiSeq 2500 (GPL16791))	7193	10	in vitro	pluripotent stem cell	microglia
Abud et al. (2017), iPSC-Derived Human Microglia-like Cells to Study Neurological Diseases	GSE89189	RNA-seq (Illumina HiSeq 2500 (GPL16791))	7268	12	in vitro	pluripotent stem cell	microglia
Brownjohn et al. (2018), Functional Studies of Missense TREM2 Mutations in Human Stem Cell-Derived Microglia	GSE110952	RNA-seq (Illumina HiSeq 2500)	7321	6	in vitro	pluripotent stem cell	microglia
Thion et al. (2018), Microbiome Influences Prenatal and Adult Microglia in a Sex-Specific Manner	GSE107128	microarray (Illumina HumanHT-12 V4)	7358	10	in vivo	myeloid	microglia	brain
Teles et al. (2013), Type I interferon suppresses type II interferon-triggered human anti-mycobacterial responses	GSE43700	microarray (Affymetrix HG-U133_Plus_2 (GPL570 and A-AFFY-44))	6774	8	ex vivo	myeloid	monocyte	blood
Wise et al. (2015), Human mesenchymal stem cells alter the gene profile of monocytes from patients with type 2 diabetes and end-stage renal disease	GSE65561	microarray (Affymetrix HuGene-2_0-ST V1)	6272	9	ex vivo	myeloid	monocyte	blood
Fairfax et al. (2014), Innate Immune Activity Conditions the Effect of Regulatory Variants upon Monocyte Gene Expression	E-MTAB-2232	microarray (Illumina HumanHT-12 V4)	6646	145	ex vivo	myeloid	monocyte	blood
DeJong et al. (2018), Identification of generic and pathogen-specific monocyte transcriptomes reveals a largely conserved response in preterm and term newborn infants	GSE101880	RNA-seq (Illumina HiSeq 2000 RNASeq hg19 Gene)	6530	43	ex vivo	myeloid	monocyte	cord blood
DeJong et al. (2018), Identification of generic and pathogen-specific monocyte transcriptomes reveals a largely conserved response in preterm and term newborn infants	GSE101880	RNA-seq (Illumina HiSeq 2000 RNASeq hg19 Transcript)	6412	9	ex vivo	myeloid	monocyte	cord blood
Karlsson et al. (2008), Homogeneous monocytes and macrophages from human embryonic stem cells following coculture-free differentiation in M-CSF and IL-3	GSE15791	microarray (Affymetrix HuGene-1_0-ST V1)	6003	3	in vitro	pluripotent stem cell	monocyte
Lindstedt et al. (2005), Gene Family Clustering Identifies Functionally Associated Subsets of Human In Vivo Blood and Tonsillar Dendritic Cells	E-TABM-34	microarray (Affymetrix HG-U133_Plus_2 (GPL570 and A-AFFY-44))	7002	3	in vivo	myeloid	monocyte	blood
Ancuta et al. (2009), Transcriptional profiling reveals developmental relationship and distinct biological functions of CD16+ and CD16- monocyte subsets	GSE16836	microarray (Affymetrix HG-U133_Plus_2)	6238	7	in vivo	myeloid	monocyte	blood
Karlsson et al. (2008), Homogeneous monocytes and macrophages from human embryonic stem cells following coculture-free differentiation in M-CSF and IL-3	GSE15791	microarray (Affymetrix HuGene-1_0-ST V1)	6003	3	in vivo	myeloid	monocyte	blood
Segura et al. (2013), Human Inflammatory Dendritic Cells Induce Th17 Cell Differentiation	GSE40484	microarray (Affymetrix HuGene-1_1-ST (GPL11532))	6463	8	in vivo	myeloid	monocyte	blood
Wise et al. (2015), Human mesenchymal stem cells alter the gene profile of monocytes from patients with type 2 diabetes and end-stage renal disease	GSE65561	microarray (Affymetrix HuGene-2_0-ST V1)	6272	9	in vivo	myeloid	monocyte	blood
Haniffa et al. (2012), Human tissues contain CD141hi cross-presenting dendritic cells with functional homology to mouse CD103+ nonlymphoid dendritic cells	GSE35457	microarray (Illumina HumanHT-12 V4)	6638	18	in vivo	myeloid	monocyte	blood
Watkins et al. (2009), A HaemAtlas: characterizing gene expression in differentiated human blood cells	E-TABM-633	microarray (Illumina HumanWG-6 V2)	1000	7	in vivo	myeloid	monocyte	blood
Abud et al. (2017), iPSC-Derived Human Microglia-like Cells to Study Neurological Diseases	GSE89189	RNA-seq (Illumina HiSeq 2500 (GPL16791))	7268	9	in vivo	myeloid	monocyte	blood
Rapin et al. (2014), Comparing cancer vs normal gene expression profiles identifies new disease entities and common transcriptional programs in AML patients: Normal myelopoiesis	GSE42519	microarray (Affymetrix HG-U133_Plus_2)	6358	2	in vivo	hematopoietic progenitor cell	myelocyte	bone marrow
Rapin et al. (2014), Comparing cancer vs normal gene expression profiles identifies new disease entities and common transcriptional programs in AML patients: Normal myelopoiesis	GSE42519	microarray (Affymetrix HG-U133_Plus_2)	6358	4	in vivo	myeloid	neutrophil	bone marrow
Balan et al. (2014), Human XCR1+ DC (dendritic cells) derived in vitro from CD34+ progenitors closely resemble blood DC, including their adjuvant responsiveness, contrary to monocyte-derived DC	GSE57671	microarray (Affymetrix HuGene-1_0-ST V1 (GPL 6244 and A-AFFY-141))	7003	1	ex vivo	myeloid	plasmacytoid dendritic cell	blood
Lindstedt et al. (2005), Gene Family Clustering Identifies Functionally Associated Subsets of Human In Vivo Blood and Tonsillar Dendritic Cells	E-TABM-34	microarray (Affymetrix HG-U133_Plus_2 (GPL570 and A-AFFY-44))	7002	6	in vivo	myeloid	plasmacytoid dendritic cell	blood
Haniffa et al. (2012), Human tissues contain CD141hi cross-presenting dendritic cells with functional homology to mouse CD103+ nonlymphoid dendritic cells	GSE35457	microarray (Illumina HumanHT-12 V4)	6638	4	in vivo	myeloid	plasmacytoid dendritic cell	blood
Xu et al. (2015), Developmental control of polycomb subunit composition by GATA factors mediates a switch to non-canonical functions	GSE59089	RNA-seq (Illumina HiSeq 2500)	6572	15	in vitro	hematopoietic progenitor cell	proerythroblast	liver
Rapin et al. (2014), Comparing cancer vs normal gene expression profiles identifies new disease entities and common transcriptional programs in AML patients: Normal myelopoiesis	GSE42519	microarray (Affymetrix HG-U133_Plus_2)	6358	6	in vivo	hematopoietic progenitor cell	promyelocyte	bone marrow
		total samples contributing to the iMac atlas:		901
	Datasets projected onto the iMAC atlas
Dataset Summary	Accession ID	Platform	S4M Dataset ID	Samples	Tier 1	Tier 2	Cell Types	Tissue/Organism Part included	scRNAseq cell # for aggregations.
	GSE115736	RNA-Seq (Illumina HiSeq 2500)	na	42	in vivo		monocyte, neutrophil, cDC	blood	no
	GSE132566	scRNA-Seq (Illumina HiSeq 4000)	na	221	in vivo		monocyte, DC2	blood	8 cell pools
	GSE94820	scRNA-Seq (Illumina MiSeq or HiSeq 2500)	na	2384	in vivo		monocyte, pDC, DC1, DC2	blood	8 cell pools
	GSE133345	scRNA-Seq (HiSeq X Ten)	na	1231	in vivo		mixed	CS11, CS12, CS13, CS15, CS17, CS20 and CS23 embryo	8 cell pools
	GSE137010	scRNA-Seq (HiSeq X Ten)	na	228			mixed	yolksac	8 cell pools
